# Serotonergic neurons in the dorsal raphe nucleus scale O₂ utilization in response to traumatic stress

**DOI:** 10.64898/2026.01.14.699586

**Authors:** Yuan Zhang, Yi-da Pan, Wen-ying Zheng, Qin-qing Wen, Min-zhen Zhu, Huan-yu Li, Wen-quan Liang, Zheng-yan Zhu, Bao-chen Liu, Xin-rui Yuan, Yu Wu, Jing-hua Dong, Maria Antonietta Davoli, Gustavo Turecki, Naguib Mechawar, Xin-hong Zhu

## Abstract

Trauma is a main cause of psychiatric disorders. Approximately 24% of trauma-exposed individuals suffer from posttraumatic stress disorder throughout their lifetime, however, the vast majority of people are resilient. Why some people are resilient while others develop mental disorders in face of trauma in a short timescale? Here, we show that O₂ actively initiates a cell-signaling pathway that regulates behavioral outcomes in response to traumatic stress. We found that serotonergic neurons in the dorsal raphe nucleus (DRN^5-HT^ neurons) projecting to the ventral caudate putamen and the ventral tegmental area exhibit distinct physiological patterns of O₂ utilization. In response to traumatic stress, O₂ utilization in these neurons changed individually, following either a susceptible or resilient pattern, thereby modulating corresponding behaviors. This O₂ scaling was regulated by ferroptosis within the DRN^5-HT^ neurons. Thus, we identify a previously unrecognized function of O_2_, opening an avenue for the treatment and prevention of stress-related disorders.
