## Supplementary material for "Serotonergic neurons in the dorsal raphe nucleus scale O₂ utilization in response to traumatic stress": Table S1-S3. Biological samples

### Sheet: Supplementary Table 1
Supplementary Table 1. Complete demographic information for postmortem subjects
Group	Gender	Race	Age (yr)	Postmortem interval (hr)	pH	Psychiatric medication last 3 months
Control	Male	Caucasian	45	97.52	6.36	Sedative/Hypnotic
Control	Male	Caucasian	46	42.25	6.28	Hypnotic
Control	Male	Caucasian	52	38.5	5.95	Nil
Control	Male	Caucasian	47	56.5	5.91	Nil
Control	Male	Caucasian	40	53.5	6.4	Benzodiazepines, Therapeutic cannabis
Control	Male	Caucasian	45	55.5	5.7	Nil
Control	Male	Caucasian	67	51.08	6.39	Nil
Control	Male	Caucasian	63	40	6.3	Nil
Control	Male	Caucasian	58	90.25		Nil
Control	Male	Caucasian	33	45	6.34	Nil
Control	Male	Caucasian	55	50	6.43	Anticonvulsant
Control	Male	Caucasian	52	69	6.25	Nil
Mean ± SEM			50.25 ± 9.62	57.43 ± 19.02	6.21 ± 0.24
Suicide/MDD	Male	Caucasian	39	66.75	6.7	Classic Antidepressants, Benzodiazepines
Suicide/MDD	Male	Caucasian	46	119.33	6.45	N/A
Suicide/MDD	Male	Caucasian	53	94.12	6.43	Nil
Suicide/MDD	Male	Caucasian	52	83.12	6.21	Anitpsychotic
Suicide/MDD	Male	Caucasian	45	47.72	6.46	Antipsychotic, ISRS, Opiate
Suicide/MDD	Male	Caucasian	34	39.5	6.52	Atypical Antipsychotic, Antidepressants
Suicide/MDD	Male	Caucasian	29	71.5	6.62	Antidepressants (SNRI)
Suicide/MDD	Male	Caucasian	65	56.5	6.01	Unknown antidepressent
Suicide/MDD	Male	Caucasian	44	58.5	6.59	N/A
Suicide/MDD	Male	Caucasian	53	68.5	6.29	Antipsychotic, Bezodiazepines
Suicide/MDD	Male	Caucasian	46	62.75	6.3	Nil
Suicide/MDD	Male	Caucasian	20	59	6.36	Nil
Mean ± SEM			43.83 ± 12.07	68.94 ± 21.54	6.37 ± 0.18
p value			0.1639	0.179	0.0837
Nil, no medication; SNRI, serotonin norepinephrine reuptake inhibitor

### Sheet: Supplementary Table 2
Supplementary Table 2. Virus information
Virus	Titer (vg/ml)	Company	Sequence
AAV2/9-CBG-DIO-miR30-EGFP-SC	1.79 × 1013	Obio Technology (Shanghai, China)
AAV2/9-CBG-DIO-miR30-Hif1a-shRNA	1.04 × 1013	Obio Technology (Shanghai, China)	CCAGTTACGATTGTGAAGTTA
AAV2/9-CBG-DIO-miR30-EGFP- Hif1an-shRNA	8.88 × 1012	Obio Technology (Shanghai, China)	CCAGCACCCATAAGTTCTTAT
AAV2/9-CBG-DIO-miR30-EGFP- Egln1-shRNA	1.70 × 1013	BrainVTA (Wuhan, China)	GCATGAACAAGCACGGCATCT
AAV2/9-CBG-fDIO-miR30-EGFP-SC	1.70 × 1013	Obio Technology (Shanghai, China)
AAV2/9-CBG-fDIO-miR30-EGFP-Hif1a-shRNA	1.04 × 1013	Obio Technology (Shanghai, China)	CCAGTTACGATTGTGAAGTTA
AAV2/R-CBG-fDIO-SC-WPRE	2.88 × 1012	Obio Technology (Shanghai, China)
AAV2/R-CBG-fDIO-NOX4-3 × FLAG-WPRE	6.05 × 1012	Obio Technology (Shanghai, China)	forward: CTGGATTATTCTGAGTCCAA
			reverse: CATAGCGTAAAAGGAGCAACA
AAV2/9-CBG-fDIO-miR30-Nox4-shRNA-EGFP	4.60 × 1012	Obio Technology (Shanghai, China)	GCCAGTATATTATTCTCCATT
			CCTACGCAATAAGAGTTTCTA
			GCATTAGTCTTAACCAGACAT
AAV2/9-CMV-Cre-hGH pA	5.80 × 1012	BrainVTA (Wuhan, China)
AAV2/R-hSyn-Cre-WPRE	4.63 × 1012	BrainVTA (Wuhan, China)
AAV2/R-EF1a-EBFP-WPRE	5.76 × 1012	BrainVTA (Wuhan, China)
AAV2/R-EF1a-Flex-EBFP	1.01 × 1013	BrainVTA (Wuhan, China)
AAV11-EF1a-Flex-Flpo	≥5.00 × 1012	Brain Case (Shenzhen, China)
AAV11-EF1a-DIO-EGFP	≥5.00 × 1012	Brain Case (Shenzhen, China)
AAV11-EF1a-DIO-mCherry	≥5.00 × 1012	Brain Case (Shenzhen, China)
AAV2/R-EF1a- fDIO-Hyper7	1.09 × 1013	Hunan Jintuo Medical Technology (Changsha, China)
AAV2/9-EF1a- fDIO-Hyper7	3.79 × 1013	Hunan Jintuo Medical Technology (Changsha, China)
AAV2/9-EF1a-DIO-EGFP	2.49 × 1013	Hunan Jintuo Medical Technology (Changsha, China)
AAV2/9-EF1a-DIO-Hyper7	6.44 × 1012	Hunan Jintuo Medical Technology (Changsha, China)
AAV2/9-EF1a-DIO-LbNOX	1.08 × 1013	Hunan Jintuo Medical Technology (Changsha, China)
AAV2/9-EF1a-DIO-mCherry	4.60 × 1012	Obio Technology (Shanghai, China)

### Sheet: Supplementary Table 3
Supplementary Table 3. Primers information
Gene	Formard Primer	Reversr Primer
Hif1a	CGCCTCTGGACTTGTCTCTTT	TTCGACGTTCAGAACTCATCC
Hif2a	GAACTCCAGGTCCCTTGTCG	CCGCTCAATCAGGTGGAAGT
Hif3a	CTGCAGCGCGTGAGGT	GCGGTGAGTACCATGACGAA
Egln1	AGGCAACGGAACAGGCTATG	CGCATCTTCCATCTCCATTTG
Egln2	GGTACGTGAGGCATGTTGACAAT	CTTAACATCCCAGTTCTGATTCAGGTA
Egln3	CAGACCGC AGGAATCCACAT	TTCAGCATCGAAGTACCAG ACAGT
Vhl	CTCAGCCCTACCCGATCTTAC	ACATTGAGGGATGGCACAAAC
P300	AGCGTCTTGGGCATCAATTAC	AGGTACTCTATGTCGAAGGCTG
Arnt	CTGGGTCCCACCATTGCTTC	CGTCGCTTAATAGCCCTCTGT
Hif1an	AGGCATTTGCAGCCGTTC	CTAGGCTGAGTCAGGCAGTATC
18S	AGTTCCAGCACATTTTGCGAG	TCATCCTCCGTGAGTTCTCCA
